# Adaptations in wing morphology rather than wingbeat kinematics enable flight in small hoverfly species

**DOI:** 10.1101/2024.04.08.588585

**Authors:** Camille Le Roy, Nina Tervelde, Thomas Engels, Florian T. Muijres

## Abstract

Due to physical scaling laws, size greatly affects animal locomotor ability and performance. Whether morphological and kinematic traits always jointly respond to size variation is however poorly known. Here, we examine the relative importance of morphological and kinematic changes in mitigating the consequence of size reduction on aerodynamic force production for weight support in flying insects, focusing on hovering flight of hoverflies (Syrphidae). We compared the morphology of 28 hoverfly species, and the flight biomechanics and aerodynamics of eight species with body masses ranging from 5 to 100 mg. Our study reveals no significant effect of body mass on wingbeat kinematics among species, suggesting that morphological rather than kinematic changes may compensate for the reduction in weight support associated with an isometric reduction in wing size. Computational Fluid Dynamics simulations confirmed that adaptations in wing morphology drive the ability of small hoverfly species to generate weight support, although variations in wingbeat kinematics between species cannot be completely neglected. We specifically show that smaller hoverflies have evolved relatively larger wings, and aerodynamically more effective wing shapes, to mitigate the reduction in aerodynamic weight support with isometric size reduction. Altogether, these results suggest that hoverfly flight underpins highly specialised wingbeat kinematics, which have been largely conserved throughout evolution; instead, evolutionary adaptations in wing morphology enabled flight of small hoverflies.
