## Supplementary material for "Adaptations in wing morphology rather than wingbeat kinematics enable flight in small hoverfly species": morphology.csv

genus_species	individual_ID	sex	fresh_weight	wing_area_cm2	wingspan_cm	average_chord	aspect_ratio	secondMoment	non_dimensional_2ndMoment
Eristalis_tenax	ind_001	M	90.22035846	0.35809	1.12749	0.3176	7.10006	0.13436	0.54328
Eristalis_tenax	ind_002	F	113.2211678	0.46114	1.28781	0.35808	7.19294	0.22457	0.54189
Eristalis_tenax	ind_003	F	93.50618837	0.39294	1.21766	0.3227	7.54681	0.17532	0.54856
Eristalis_tenax	ind_004	F	113.6318966	0.36092	1.13943	0.31675	7.19443	0.14035	0.54729
Eristalis_tenax	ind_005	F	88.98817224	0.40937	1.22346	0.3346	7.31299	0.18375	0.54761
Platycheirus_clypeatus	ind_001	M	5.199509514	0.09455	0.59718	0.15832	7.54377	0.01119	0.5762
Platycheirus_clypeatus	ind_002	F	5.199509514	0.08448	0.55386	0.15252	7.26259	0.00853	0.57381
Platycheirus_clypeatus	ind_003	M	4.378052037	0.07786	0.55413	0.1405	7.88779	0.00808	0.58152
Eupeodes_nielseni	ind_001	M	50.37967079	0.16685	0.77298	0.21586	7.16202	0.0328	0.57358
Eupeodes_nielseni	ind_002	M	54.48695818	0.23857	0.95065	0.25096	7.57606	0.07017	0.57047
Sphaerophoria_scripta	ind_001	M	7.253153209	0.09355	0.6315	0.14813	8.52605	0.01239	0.57629
Sphaerophoria_scripta	ind_002	M	10.94971186	0.08676	0.60813	0.14267	8.52523	0.01078	0.57976
Sphaerophoria_scripta	ind_003	M	7.663881948	0.08975	0.61624	0.14564	8.46222	0.01139	0.57803
Episyrphus_viridaureus	ind_001	M	24.50376024	0.27345	1.05831	0.25838	8.1919	0.1009	0.57399
Episyrphus_viridaureus	ind_002	F	35.59343619	0.24651	1.03053	0.23921	8.61602	0.08796	0.57966
Episyrphus_viridaureus	ind_003	F	38.46853736	0.27044	1.06502	0.25393	8.38833	0.10236	0.57765
Melanostoma_mellinum	ind_001	F	15.87845672	0.10959	0.61194	0.17909	6.83404	0.01354	0.57445
Melanostoma_mellinum	ind_002	M	17.52137168	0.11413	0.65632	0.17389	7.54867	0.01683	0.58507
Melanostoma_mellinum	ind_003	F	15.87845672	0.12509	0.68696	0.18208	7.54553	0.02009	0.58336
Melanostoma_mellinum	ind_004	M	16.28918546	0.11143	0.6351	0.17544	7.23992	0.015	0.57761
Melanostoma_mellinum	ind_005	F	17.93210042	0.10652	0.60725	0.17541	6.92355	0.01326	0.58096
Melanostoma_mellinum	ind_006	F	10.53898312	0.08729	0.56684	0.15399	7.36202	0.00942	0.57957
Melanostoma_mellinum	ind_007	F	12.18189808	0.09398	0.58116	0.16172	7.18729	0.0108	0.58334
Melanostoma_mellinum	ind_008	F	13.82481303	0.11862	0.63701	0.18621	6.84178	0.01604	0.57735
Melanostoma_mellinum	ind_001	F	9.717525642	0.09712	0.61403	0.15816	7.76445	0.01203	0.57327
Melanostoma_mellinum	ind_002	F	10.94971186	0.11052	0.63182	0.17493	7.22384	0.01466	0.57638
Sphaerophoria_scripta	ind_001	F	11.3604406	0.08711	0.58715	0.14837	7.91474	0.00975	0.56991
Eristalis_tenax	ind_001	F	73.38048017	0.35189	1.15489	0.30469	7.58061	0.14217	0.55037
Eristalis_tenax	ind_002	F	101.3100344	0.33756	1.10358	0.30588	7.21569	0.12215	0.54509
Eristalis_tenax	ind_003	M	113.2211678	0.3307	1.09474	0.30208	7.24808	0.11639	0.54193
Eristalis_tenax	ind_004	M	87.34525729	0.31449	1.06316	0.29581	7.18823	0.10613	0.54641
Eristalis_tenax	ind_005	M	125.1323013	0.41831	1.21583	0.34405	7.06779	0.18089	0.54086
Eupeodes_nielseni	ind_001	F	30.25396258	0.22947	0.9117	0.25169	7.24461	0.06099	0.5655
Eupeodes_nielseni	ind_002	F	38.46853736	0.24889	0.94299	0.26394	7.14551	0.07019	0.56314
Syrphus_nigrilinearus	ind_001	F	25.5	0.18884	0.86498	0.21831	7.9242	0.04612	0.57137
Syrphus_nigrilinearus	ind_002	F	58.2	0.2609	0.9862	0.26455	7.45573	0.07921	0.5587
Syrphus_nigrilinearus	ind_003	F	42.6	0.25291	0.98586	0.25654	7.6859	0.07833	0.56451
Syrphus_nigrilinearus	ind_004	F	56.2	0.20725	0.89752	0.23092	7.77348	0.05297	0.56329
Syrphus_nigrilinearus	ind_005	M	37	0.16479	0.82138	0.20063	8.18807	0.0367	0.57456
Syrphus_nigrilinearus	ind_006	M	41.2	0.18393	0.84239	0.21835	7.71609	0.04245	0.57026
Tropidia_scita	ind_001	M	28.6	0.15503	0.73643	0.21052	6.99633	0.02683	0.56491
Tropidia_scita	ind_002	F	30.4	0.15709	0.7609	0.20645	7.37116	0.02991	0.57346
Tropidia_scita	ind_003	M	16.3	0.10518	0.63745	0.165	7.72654	0.01476	0.58761
Tropidia_scita	ind_004	M	28.6	0.14132	0.74385	0.18998	7.83079	0.02663	0.58356
Ceriana_conopsoides	ind_001	F	29.36645583	0.28861	1.11848	0.25804	8.66911	0.12146	0.58001
Ceriana_conopsoides	ind_002	F	29.36645583	0.2124	0.93793	0.22646	8.2834	0.06367	0.58375
Ceriana_conopsoides	ind_003	M	27.72527242	0.18018	0.88585	0.2034	8.71064	0.04954	0.59194
Ceriana_conopsoides	ind_004	M	26.084089	0.17644	0.83569	0.21113	7.91632	0.04016	0.57092
Dorylomorpha_sp	ind_001	NA	4.748705	0.06959	0.61507	0.11314	10.87246	0.01074	0.63884
Dorylomorpha_sp	ind_002	NA	3.766338	0.04327	0.45393	0.09531	9.52488	0.00344	0.62095
Dorylomorpha_sp	ind_003	NA	3.516029	0.03005	0.39926	0.07528	10.60796	0.00192	0.63265
Eristalinus_aeneus	ind_001	M	54.37216124	0.192	0.85152	0.22548	7.553	0.04779	0.58589
Eristalinus_aeneus	ind_002	F	59.91843164	0.19624	0.82273	0.23852	6.8986	0.04318	0.57016
Eristalinus_aeneus	ind_003	M	40.50648523	0.12494	0.70628	0.1769	7.98498	0.0201	0.56787
Eristalinus_aeneus	ind_004	F	46.05275563	0.13597	0.73059	0.1861	7.8515	0.02421	0.57755
Helophilus_pendulus	ind_001	F	43.27962043	0.1765	0.82746	0.21331	7.75845	0.03913	0.56904
Helophilus_pendulus	ind_002	F	51.59902604	0.21704	0.98067	0.22131	8.86229	0.06973	0.57798
Helophilus_pendulus	ind_003	NA	48.82589083	0.24404	0.98122	0.24871	7.89064	0.07617	0.56936
Helophilus_pendulus	ind_004	NA	40.50648523	0.1606	0.81325	0.19748	8.23648	0.03416	0.5671
Leucozona_lucorum	ind_001	F	57.14529644	0.27309	1.08068	0.2527	8.55296	0.10613	0.57686
Leucozona_lucorum	ind_002	F	46.05275563	0.22632	0.96156	0.23537	8.17053	0.06986	0.57779
Leucozona_lucorum	ind_003	M	43.27962043	0.22895	0.94868	0.24133	7.86202	0.06811	0.57494
Leucozona_lucorum	ind_004	M	62.69156684	0.23404	0.99764	0.23459	8.50545	0.07575	0.57028
Leucozona_nigripila	ind_001	F	57.14529644	0.22837	1.00984	0.22615	8.93079	0.07689	0.5746
Leucozona_nigripila	ind_002	F	51.59902604	0.251	1.04021	0.2413	8.62178	0.08891	0.57215
Leucozona_nigripila	ind_003	M	62.69156684	0.28168	1.11603	0.2524	8.84342	0.11844	0.58102
Leucozona_nigripila	ind_004	M	43.27962043	0.23472	0.98895	0.23735	8.33343	0.0764	0.57689
Melangyna_guttata	ind_001	F	8.031071463	0.07869	0.59573	0.13209	9.01971	0.00988	0.59491
Melangyna_guttata	ind_002	F	4.748704638	0.06087	0.51289	0.11868	8.64342	0.00562	0.59251
Melangyna_guttata	ind_003	M	6.38988805	0.06555	0.55815	0.11745	9.50444	0.00723	0.59514
Melangyna_guttata	ind_004	M	14.59580511	0.09265	0.68708	0.13485	10.19036	0.01527	0.59087
Melangyna_lasiophthalma	ind_001	F	12.9546217	0.13963	0.77961	0.17911	8.70544	0.02893	0.5838
Melangyna_lasiophthalma	ind_002	F	17.87817194	0.16928	0.8635	0.19604	8.80934	0.04317	0.58485
Melangyna_lasiophthalma	ind_003	M	19.51935535	0.16886	0.84047	0.20092	8.3664	0.03988	0.57823
Melangyna_lasiophthalma	ind_004	M	16.23698853	0.1394	0.80028	0.17419	9.18881	0.03016	0.58119
Melanostoma_dubium	ind_001	F	9.672254876	0.11542	0.66176	0.17442	7.58816	0.01759	0.5899
Melanostoma_dubium	ind_002	F	4.748704638	0.08069	0.53219	0.15163	7.01965	0.00793	0.58903
Melanostoma_dubium	ind_003	F	11.31343829	0.1034	0.64148	0.1612	7.95905	0.01473	0.58843
Microdon_analis	ind_001	F	62.69156684	0.18688	0.81446	0.22945	7.09922	0.04081	0.57374
Microdon_analis	ind_002	F	40.50648523	0.15436	0.74232	0.20794	7.13963	0.02902	0.58411
Microdon_analis	ind_003	NA	51.59902604	0.1689	0.8021	0.21057	7.61819	0.03677	0.5817
Myolepta_dubia	ind_001	M	29.36645583	0.16578	0.81544	0.20329	8.02228	0.03616	0.57273
Myolepta_dubia	ind_002	M	21.16053877	0.13755	0.73908	0.18611	7.94229	0.02493	0.57599
Myolepta_dubia	ind_003	F	21.16053877	0.1435	0.74511	0.19258	7.73802	0.02568	0.56778
Myolepta_dubia	ind_004	F	22.80172218	0.16128	0.77106	0.20917	7.37268	0.03158	0.57388
Neoascia_annexa	ind_001	F	8.031071463	0.03384	0.41012	0.08252	9.94023	0.00224	0.62771
Neoascia_annexa	ind_002	F	4.748704638	0.06356	0.52159	0.12185	8.56129	0.00636	0.60636
Neoascia_annexa	ind_003	F	6.38988805	0.04017	0.41341	0.09717	8.50926	0.00247	0.60042
Neoascia_annexa	ind_004	F	3.107521225	0.03927	0.41642	0.09431	8.83088	0.00242	0.59586
Neoascia_geniculata	ind_001	F	3.9748456	0.0395	0.4334	0.09115	9.50966	0.00271	0.60463
Neoascia_geniculata	ind_002	F	3.016029	0.03513	0.40277	0.08721	9.23681	0.00203	0.5964
Neoascia_geniculata	ind_003	F	3.0563378	0.05337	0.4775	0.11177	8.544	0.00434	0.59746
Neoascia_geniculata	ind_004	F	3.1075212	0.05075	0.47678	0.10645	8.95776	0.00415	0.59966
Pipizella_viduata	ind_001	NA	12.9546217	0.05469	0.48037	0.11385	8.43838	0.0045	0.59712
Pipizella_viduata	ind_002	F	6.38988805	0.0443	0.42789	0.10352	8.26681	0.00282	0.58991
Pipizella_viduata	ind_003	F	6.38988805	0.05218	0.41437	0.12592	6.58146	0.00313	0.59116
Pipizella_viduata	ind_004	NA	11.31343829	0.07235	0.48729	0.14848	6.56383	0.00606	0.59386
Pipunculus_campestris	ind_001	M	4.748705	0.06561	0.54491	0.12041	9.05087	0.00675	0.58874
Pipunculus_campestris	ind_002	F	3.816029	0.04226	0.43812	0.09645	9.08484	0.00309	0.61753
Pipunculus_campestris	ind_003	M	6.389888	0.07261	0.61401	0.11825	10.38492	0.01	0.60431
Platycheirus_albimanus	ind_001	F	12.9546217	0.10884	0.66938	0.1626	8.23342	0.01706	0.59149
Platycheirus_albimanus	ind_002	F	12.9546217	0.11727	0.68583	0.171	8.02167	0.0194	0.593
Platycheirus_albimanus	ind_003	M	14.59580511	0.09266	0.6671	0.13889	9.60587	0.0145	0.59296
Platycheirus_albimanus	ind_004	M	14.59580511	0.09285	0.65158	0.1425	9.14529	0.01322	0.57907
Psilota_atra	ind_001	F	16.23698853	0.09135	0.58262	0.1568	7.43152	0.01031	0.57649
Psilota_atra	ind_002	F	21.16053877	0.11191	0.65335	0.17129	7.62874	0.01565	0.57241
Psilota_atra	ind_003	M	21.16053877	0.10879	0.63319	0.17181	7.37096	0.01448	0.57616
Psilota_atra	ind_004	M	21.16053877	0.11826	0.66878	0.17683	7.56421	0.01858	0.59268
Senaspis_elliotti	ind_001	F	140.3393525	0.48849	1.33126	0.36694	7.25609	0.27239	0.56093
Senaspis_elliotti	ind_002	F	98.74232446	0.414	1.22145	0.33894	7.20736	0.19776	0.56583
Senaspis_elliotti	ind_003	F	156.9781637	0.34799	1.17077	0.29723	7.87797	0.15991	0.57901
Volucella_hyalinipennis	ind_001	F	79.33037805	0.31367	1.0839	0.28939	7.49087	0.12579	0.58425
Volucella_hyalinipennis	ind_002	F	57.14529644	0.25615	0.96377	0.26578	7.25239	0.08029	0.58092
Volucella_hyalinipennis	ind_003	F	54.37216124	0.25448	0.96305	0.26425	7.28897	0.07747	0.57289
Volucella_inanis	ind_001	F	90.42291885	0.40541	1.26428	0.32066	7.88545	0.20876	0.56759
Volucella_inanis	ind_002	F	87.64978365	0.45443	1.33878	0.33944	7.88823	0.26672	0.57224
Volucella_inanis	ind_003	F	90.42291885	0.50556	1.42973	0.3536	8.08665	0.3408	0.57426
Volucella_inanis	ind_004	M	90.42291885	0.46202	1.38154	0.33443	8.26218	0.2871	0.57058
