## Supplementary material for "Adaptations in wing morphology rather than wingbeat kinematics enable flight in small hoverfly species": wing_and_body_kinematics.csv

genus_species	sequence_ID	WB_frequency_Hz	stroke_amplitude	rotation_amplitude	deviation_amplitude	wing_angular_speed	angle_of_attack	wing_stroke_rate	body_speed	climb_angle	advance_ratio
Platycheirus_clypeatus	seq_001	178.5714286	111.7813599	122.719164	12.1691472	60337.22879	31.25132367	59983.65657	0.429135255	42.39241704	0.072116968
Platycheirus_clypeatus	seq_004	158.1508516	124.4418934	118.2693952	16.73410172	45316.64942	39.83834158	44542.57081	0.519746922	24.47387883	0.117623162
Platycheirus_clypeatus	seq_005	152.1298174	93.11620908	90.82964668	16.2708187	42850.51841	56.4943523	40872.91725	0.408687579	-34.01768846	0.100793379
Eupeodes_nielseni	seq_002	186.5671642	92.03717559	93.21044633	20.51365987	35574.92725	62.34132304	35318.1151	0.89882303	11.19761878	0.162997192
Eupeodes_nielseni	seq_004	161.7647059	114.2877217	113.8305332	18.20399955	47243.84893	64.28234293	46719.25426	0.575297246	38.2310266	0.078867821
Eupeodes_nielseni	seq_005	152.7224436	113.240397	99.64035581	9.930484001	48537.27733	48.52411357	48367.44176	0.498967902	-36.63264586	0.066072835
Sphaerophoria_scripta	seq_003	289.4635276	51.16300694	131.2543682	20.12640364	49923.63964	38.89478593	47715.6118	0.515157843	-11.30150821	0.101282735
Sphaerophoria_scripta	seq_004	223.4636872	89.25038808	115.5770213	39.79471342	64232.7357	23.78275665	57572.88082	0.598340166	1.548216946	0.097495775
Sphaerophoria_scripta	seq_005	259.4339623	75.74221194	103.4146095	10.01091266	62899.4506	57.39399046	62467.2305	0.657014678	13.95656463	0.098668476
Episyrphus_viridaureus	seq_002	155.4828151	87.63588053	110.3403924	12.5304044	43467.21215	38.84300692	43344.36587	0.329373284	24.65410187	0.041414955
Episyrphus_viridaureus	seq_003	133.037694	88.84247984	124.512764	11.38959332	37395.88862	36.58827369	37188.48218	0.729363937	31.41719435	0.106890057
Episyrphus_viridaureus	seq_005	128.2051282	80.17252756	121.8850334	20.58892318	32387.67688	38.59132484	31998.0284	0.431773781	40.02201849	0.073541845
Melanostoma_mellinum	seq_003	161.1226611	116.6874317	110.3668637	9.590031977	53349.02098	39.52338116	53038.67394	0.278175807	26.20730233	0.048247048
Melanostoma_mellinum	seq_004	148.4230056	96.5080782	97.60994413	24.72479045	43563.62828	67.90316503	43124.09081	0.567165233	0.72974224	0.120985603
Melanostoma_mellinum	seq_006	151.0574018	108.5496084	117.0815596	11.03201075	39704.65074	40.07993557	39236.10094	0.447735008	14.93322036	0.104973398
Melanostoma_mellinum	seq_001	187.1657754	114.1230531	131.3461331	15.43160281	58573.73917	32.09402287	58461.75655	0.424137106	34.71000299	0.066738809
Melanostoma_mellinum	seq_002	167.0506912	116.7206949	118.7030432	18.35543983	33393.38757	37.28674437	33342.8901	0.332564099	26.96487187	0.091752133
Melanostoma_mellinum	seq_004	160.3773585	110.9227731	113.9266085	8.905002741	50359.13089	28.94960903	49901.0728	0.450875881	36.44868713	0.08311725
Sphaerophoria_scripta	seq_001	197.3684211	88.39582322	109.8193545	24.15421366	55220.85121	49.53652933	55028.85716	0.453042188	57.84544327	0.077233151
Sphaerophoria_scripta	seq_002	204.8022599	95.34149338	98.33869871	15.43445419	64377.94894	44.11401235	63939.99294	0.871623513	7.418546945	0.127882746
Sphaerophoria_scripta	seq_003	198.4126984	106.7786886	119.8951754	27.64720065	56965.85669	36.50360035	55453.36791	0.650440031	57.17346647	0.110036036
Eristalis_tenax	seq_001	170.8164447	90.87734808	116.6814589	11.30757299	45078.73245	34.78131364	44874.46291	0.484905111	19.28233767	0.053244314
Eristalis_tenax	seq_002	139.3442623	117.0247455	125.0407985	13.47992628	42270.55749	25.48707587	41667.11434	0.596603434	12.55815051	0.070551795
Eristalis_tenax	seq_003	143.442623	129.107187	119.5656389	24.15121993	48842.17512	30.29942428	47730.11347	0.462388363	40.91657046	0.047734257
Eupeodes_nielseni	seq_002	165.3439153	100.6233474	125.6260165	17.41385585	46015.16083	44.42679868	45859.41253	0.530230801	11.39726298	0.074052532
Eupeodes_nielseni	seq_003	124.3781095	117.145565	114.5320406	13.70524189	32585.58424	56.06598831	32330.83075	0.559207125	61.14837115	0.110779469
Eupeodes_nielseni	seq_004	120.4819277	113.5317074	104.9757164	10.30436865	30423.01371	48.83172094	30379.61908	0.528043336	42.04680272	0.111324484
Syrphus_nigrilinearus	seq_001	188.7550201	72.38457611	118.7966061	12.102846	45478.61063	52.09366392	44432.74802	0.277708582	37.59920531	0.039801605
Syrphus_nigrilinearus	seq_004	213.963964	88.00928696	108.5106665	16.33432935	58160.90481	47.21209019	56968.5217	0.441243061	77.49118223	0.049323898
Syrphus_nigrilinearus	seq_006	177.5147929	88.42716516	115.5760452	14.07773151	42640.74372	36.61844806	42041.20088	0.468953089	57.82614639	0.071034404
Tropidia_scita	seq_001	189.7321429	141.2136095	129.9140062	17.58242091	65923.50539	36.77422194	65653.97707	0.817097315	16.09096001	0.099085367
Tropidia_scita	seq_004	250.929368	83.50506711	101.1856883	16.80389076	70825.14747	44.74798982	70765.11462	0.883498376	37.96373139	0.099399298
Tropidia_scita	seq_006	235.7320099	92.04734341	111.0731677	18.43067399	71675.30738	40.46964405	71607.48372	0.864177134	-6.549337964	0.096081801
